# Uncertainty in RNA-seq gene expression data

**DOI:** 10.1101/445601

**Authors:** Sonali Arora, Siobhan S. Pattwell, Eric C. Holland, Hamid Bolouri

**Affiliations:** Division of Human Biology, Fred Hutchinson Cancer Research Center, Seattle, WA 98109, USA

**Author notes:** Correspondence (E. C. Holland), (H. Bolouri).

## Abstract

RNA-sequencing data is widely used to identify disease biomarkers and therapeutic targets. Here, using data from five RNA-seq processing pipelines applied to 6,690 human tumor and normal tissues, we show that for >12% of protein-coding genes, in at least 1% of samples, current best-in-class RNA-seq processing pipelines differ in their abundance estimates by more than four-fold using *the same samples* and *the same set* of RNA-seq reads, raising clinical concern.
