## Supplementary material for "Uncertainty in RNA-seq gene expression data"

### Sheet: Sheet1
GeneName	DiseaseName
ABAT	Autistic Disorder
ABCB6	Congenital Ocular Coloboma (Disorder)
ABCF1	Hypersensitivity
ABR	Medulloblastoma
ABT1	Stomach Neoplasms
ACOT1	Diabetes Mellitus, Experimental
ACSL6	Psychotic Disorders
ACSM3	Prostatic Neoplasms
ACTA1	Arthrogryposis
ACY1	Renal Cell Carcinoma
ADAM17	Blepharitis
ADH1A	Alcoholic Intoxication, Chronic
ADORA2A	Anxiety Disorders
AGBL5	Retinitis Pigmentosa
AGER	Rheumatoid Arthritis
AGO2	Alcoholic Intoxication, Chronic
AIDA	Liver Cirrhosis, Experimental
AIF1	Hyperalgesia
AK1	Anemia, Hemolytic
AK2	Anemia
AKAP2	Weight Gain
AKR1C1	Non-Small Cell Lung Carcinoma
AKR1C2	Neoplastic Cell Transformation
AKR1C4	Alcoholic Intoxication, Chronic
AKT2	Acanthosis Nigricans
ALDH1A2	Meningomyelocele
ALDH2	Alcoholic Intoxication
ALDH7A1	Bone Diseases
ALG1	Congenital Disorder Of Glycosylation Type 1k
ALG13	Epileptic Encephalopathy, Early Infantile, 36
ALG14	Myasthenic Syndrome, Congenital, 15
ALG9	Congenital Disorder Of Glycosylation Type 1l
ALX3	Blepharoptosis
AMACR	Adenoma
AMN	Edema
ANG	Acute-Phase Reaction
ANK3	Aggressive Behavior
ANKRD11	Autistic Disorder
ANXA2	Squamous Cell Carcinoma
AP3S2	Diabetes Mellitus, Non-Insulin-Dependent
AP4M1	Cerebral Palsy
APOBEC3A	Psychotic Disorders
APOC2	Drug Eruptions
AQP1	Choledochal Cyst
AREG	Asthma
ARG2	Asthma
ARHGAP4	Hiv Infections
ARID4B	Adenoid Cystic Carcinoma
ARL2BP	Glaucoma
AS3MT	Birth Weight
ASAH1	Arthralgia
ASMTL	Leukemia, Myelocytic, Acute
ASPG	Anaphylaxis
ASPSCR1	Alveolar Soft Part Sarcoma
ATF7IP	Precursor B-Cell Lymphoblastic Leukemia-Lymphoma
ATG7	Anemia
ATL3	Bunion
ATOX1	Hepatitis, Chronic
ATP1B1	Leukemia, Myelocytic, Acute
ATP5A1	Alzheimer's Disease
ATP5E	Acidosis, Lactic
ATP5H	Adenocarcinoma Of Lung (Disorder)
ATP6AP2	Fibrosis
ATRIP	Seckel Syndrome
ATXN3	Blepharoptosis
AVPR1A	Congenital Adrenal Hyperplasia
B2M	Autoimmune Diseases
B3GAT2	Schizophrenia
B3GNT9	Rheumatoid Arthritis
B4GALNT1	Spastic Paraplegia 26, Autosomal Recessive (Disorder)
BBIP1	Bardet-Biedl Syndrome
BBS1	Asthma
BCKDHA	Acidosis, Lactic
BEST1	Choroideremia
BGLAP	Asthma
BIRC5	Adenocarcinoma
BLOC1S1	Schizophrenia
BMI1	Glioblastoma
BMP8A	Peripheral Arterial Diseases
BOLA3	Multiple Mitochondrial Dysfunctions Syndrome 2 With Hyperglycinemia
BOP1	Stomach Neoplasms
BRAF	Ameloblastoma
BRD2	Glioblastoma
BSCL2	Acanthosis Nigricans
C10orf11	Substance-Related Disorders
C19orf68	Polycystic Ovary Syndrome
C1QTNF3	Schizophrenia
C1QTNF5	Lens Diseases
C2	Dermatomyositis
C21orf59	Ciliary Motility Disorders
C3	Transient Ischemic Attack
C4A	Abdominal Pain
C4B	Autistic Disorder
C9orf3	Atrial Fibrillation
CA5A	Acidosis, Lactic
CACNB4	Ataxia
CALM2	Bipolar Disorder
CAMTA1	Dysarthria
CAPN3	Contracture
CARM1	Psoriasis
CBS	Amblyopia
CCDC103	Ciliary Motility Disorders
CCHCR1	Prostatic Neoplasms
CCND1	Adenocarcinoma
CCR6	Arthralgia
CD163L1	Melanoma
CD27	Cachexia
CD68	Spontaneous Abortion
CD99	Schizophrenia
CDSN	Asthma
CEBPA	Squamous Cell Carcinoma
CERKL	Retinitis Pigmentosa
CERS6	Substance-Related Disorders
CFB	Lupus Erythematosus, Systemic
CFHR1	Iga Glomerulonephritis
CFLAR	Hodgkin Disease
CHCHD10	Amyotrophic Lateral Sclerosis
CHCHD3	Substance-Related Disorders
CHKB	Epilepsy
CHRM3	Anus, Imperforate
CHRNE	Arthrogryposis
CISD2	Wolfram Syndrome
CKM	Colonic Neoplasms
CLIC1	Hiv Infections
CLMP	Intestinal Pseudo-Obstruction
CLN3	Anxiety
CLN5	Epilepsy
CLU	Alzheimer's Disease
CMC2	Mammary Neoplasms
CNIH4	Schizophrenia
CNNM2	Cardiac Arrhythmia
CNPY2	Stomach Neoplasms
COG5	Mental Retardation
COG8	Congenital Disorder Of Glycosylation, Type Iih
COMMD1	Hepatitis, Chronic
COQ6	Focal Glomerulosclerosis
COX20	Cytochrome-C Oxidase Deficiency
COX7B	Orbital Separation Excessive
CPOX	Abdominal Pain
CPT1B	Diabetes Mellitus, Experimental
CRYAA	Amblyopia
CSF2RA	Schizophrenia
CSNK1A1	Adult T-Cell Lymphoma/Leukemia
CSNK2B	Squamous Cell Carcinoma
CSTB	Cerebellar Ataxia
CTRB1	Hypoxia
CUL3	Hyperkalemia
CXCL12	Hiv Infections
CXCR5	Biliary Cirrhosis
CYB5A	Cryptorchidism
CYP21A2	Congenital Adrenal Hyperplasia
CYSLTR2	Drug Allergy
DAXX	Pancreatic Neoplasm
DBNDD2	Liver Cirrhosis, Experimental
DCAF8	Absent Reflex
DCN	Endometrial Neoplasms
DCTN1	Amyotrophic Lateral Sclerosis
DDAH2	Pre-Eclampsia
DDR1	Adenocarcinoma
DDX6	Rheumatoid Arthritis
DEFA3	Acute Promyelocytic Leukemia
DES	Cardiac Arrhythmia
DGCR6	Aggressive Behavior
DIABLO	Brain Ischemia
DLEC1	Bronchioloalveolar Adenocarcinoma
DNAJB6	Deglutition Disorders
DNAJB9	Cholestasis
DNAJC15	Melanoma
DNAJC19	3-@Methylglutaconic Aciduria, Type V
DNASE1	Lupus Erythematosus, Systemic
DNASE1L2	Prostatic Neoplasms
DPCR1	Diffuse Panbronchiolitis
DSE	Arachnodactyly
DST	Apnea
DTX4	Adenoid Cystic Carcinoma
DUOXA2	Thyroid Dyshormonogenesis 5
DUSP16	Liver Cirrhosis, Experimental
DYRK1A	Autistic Disorder
EDARADD	Hypodontia
EEF1A1	Animal Mammary Neoplasms
EFCAB11	Schizophrenia
EGLN2	Tobacco Addiction, Susceptibility To (Finding)
EHF	Prostatic Neoplasms
EHMT1	Medulloblastoma
EHMT2	Infertility
EIF4A1	Hiv Infections
EIF4E	Malignant Lymphoma, Lymphocytic, Intermediate Differentiation, Diffuse
EMG1	Cryptorchidism
ENAM	Amelogenesis Imperfecta
ENO3	Liver Diseases
EPB41	Anemia, Hemolytic
EPHA1	Alzheimer's Disease
EPPK1	Chloracne
ERCC5	Arteriosclerosis
ETFB	Congenital Cataract
FABP5	Schizophrenia
FADD	Epilepsy
FAHD1	Liver Cirrhosis, Experimental
FAM168A	Stomach Neoplasms
FAM84A	Polycystic Ovary Syndrome
FANCA	Anemia
FARP1	Substance-Related Disorders
FCGBP	Stomach Neoplasms
FCGR1A	Calcinosis
FCGR2B	Autoimmune Diseases
FCGR3B	Lupus Nephritis
FGF13	Neoplasm Metastasis
FGF14	Cartilage Diseases
FGF2	Cleft Lip
FHIT	Non-Small Cell Lung Carcinoma
FKBPL	Mammary Neoplasms
FLOT1	Q Fever
FN1	Spontaneous Abortion
FOXC2	Cardiac Arrhythmia
FOXF1	Patent Ductus Arteriosus
FOXH1	Tetralogy Of Fallot
FOXQ1	Mammary Neoplasms
FRMD4A	Substance-Related Disorders
FTH1	Depressive Disorder
FXN	Hypertrophic Cardiomyopathy
FXYD1	Schizophrenia
FXYD2	Epilepsy
FZD4	Arachnodactyly
GABARAP	Schizophrenia
GABBR1	Alcoholic Intoxication, Chronic
GAGE1	Adenocarcinoma
GAPDHS	Alzheimer's Disease
GCC1	Marijuana Abuse
GCHFR	Liver Cirrhosis, Experimental
GCSH	Aggressive Behavior
GDF9	Polycystic Ovary Syndrome
GFER	Congenital Cataract
GGCX	Angioid Streaks
GINS2	Adenoid Cystic Carcinoma
GLDC	Aggressive Behavior
GLIPR1	Liver Cirrhosis, Experimental
GLS2	Liver Cirrhosis, Experimental
GNAI3	Amnesia
GNAL	Bipolar Disorder
GNAQ	Albuminuria
GNAS	Acromegaly
GNB4	Colorectal Neoplasms
GNG11	Adenocarcinoma Of Lung (Disorder)
GNG8	Liver Diseases
GOSR2	Cerebellar Ataxia
GP1BB	Arachnodactyly
GPR27	Malignant Mesothelioma
GPSM2	Hydrocephalus
GREM1	Colorectal Neoplasms
GRHPR	Hematuria
GRK6	Rheumatoid Arthritis
GSN	Cutis Laxa
GSTA2	Liver Cirrhosis, Experimental
GSTM1	Alcoholic Intoxication, Chronic
GSTM2	Non-Small Cell Lung Carcinoma
GSTM4	Neurodegenerative Disorders
GSTZ1	Bipolar Disorder
GTF2I	Abdominal Pain
H3F3A	Glioblastoma
H3F3B	Chondroblastoma
HABP2	Spontaneous Abortion
HAMP	Alcoholic Intoxication, Chronic
HBA1	Alpha-Thalassemia
HBA2	Alpha-Thalassemia
HBD	Delta-Beta Thalassemia
HBG1	Anemia
HBG2	Anemia
HCAR3	Bipolar Disorder
HDAC2	Alcoholic Intoxication, Chronic
HEBP2	Liver Neoplasms
HEPACAM	Macrocephaly/Autism Syndrome
HERC3	Liver Neoplasms
HEXA	Epilepsy
HEXIM1	Liver Cirrhosis, Experimental
HIC1	Cardiovascular Diseases
HIF1A	Anaplasia
HIST1H1E	Adenoid Cystic Carcinoma
HIST1H3B	Glioblastoma
HIST1H4D	Creutzfeldt-Jakob Disease
HIST1H4H	Prostatic Neoplasms
HLA-A	Autistic Disorder
HLA-B	Abdominal Pain
HLA-C	Arthritis, Psoriatic
HLA-DMA	Contact Dermatitis
HLA-DPA1	Hepatitis B, Chronic
HLA-DPB1	Abdominal Pain
HLA-DQA1	Asthma
HLA-DQB1	Angioedema
HLA-DRA	Alcoholic Intoxication, Chronic
HLA-DRB1	Angioedema
HLA-DRB5	Hypersensitivity
HLA-E	Bipolar Disorder
HLA-G	Asthma
HMGB1	Alcoholic Intoxication, Chronic
HNRNPA1	Amyotrophic Lateral Sclerosis
HNRNPA3	Schizophrenia
HOMER2	Schizophrenia
HOXA9	Bladder Neoplasm
HOXD11	Rheumatoid Arthritis
HOXD9	Mucinous Adenocarcinoma
HP	Affective Disorders, Psychotic
HPCA	Blepharospasm
HPS3	Albinism With Hemorrhagic Diathesis And Pigmented Reticuloendothelial Cells
HPSE2	Ochoa Syndrome
HRH2	Carcinoma, Transitional Cell
HS3ST3B1	Endometriosis
HSD17B1	Spontaneous Abortion
HSD17B2	Endometrial Neoplasms
HSPA1A	Drug Allergy
HSPA1B	Atherosclerosis
HSPE1	Cardiomyopathies
HSPG2	Arthrogryposis
ICAM3	Biliary Cirrhosis
ICOSLG	Celiac Disease
IDH3A	Degenerative Polyarthritis
IDS	Asthma
IER3	Hypertensive Disease
IER3IP1	Blepharoptosis
IFI27	Influenza
IFI30	Leukemia, Myelocytic, Acute
IFT172	Cholestasis
IGF1	Spontaneous Abortion
IGF2	Spontaneous Abortion
IGLL1	Agammaglobulinemia
IKBKG	Alopecia
IKZF3	Rheumatoid Arthritis
IL18BP	Liver Cirrhosis, Experimental
IL24	Spontaneous Abortion
IL3RA	Schizophrenia
ILK	Transient Ischemic Attack
IQCC	Polycystic Ovary Syndrome
ISG20	Liver Cirrhosis, Experimental
ITIH4	Bipolar Disorder
ITM2B	Cerebellar Ataxia
JAM3	Hemorrhagic Destruction Of The Brain, Subependymal Calcification, And Cataracts
JAZF1	Diabetes Mellitus, Non-Insulin-Dependent
JSRP1	Polycystic Ovary Syndrome
KALRN	Unipolar Depression
KCND3	Deglutition Disorders
KCNMA1	Autistic Disorder
KCNMB1	Hypertensive Disease
KCTD7	Epilepsy, Progressive Myoclonic 3
KLRC4	Abdominal Pain
KLRK1	Melanoma
KMO	Depression, Bipolar
KRAS	Abdominal Pain
KREMEN1	Schizophrenia
KRT1	Squamous Cell Carcinoma
KRT10	Squamous Cell Carcinoma
KRT14	Alopecia
KRT19	Asthma
KRT2	Contact Dermatitis
KRT4	Contact Dermatitis
KRT6A	Dental Caries
KRT6B	Squamous Cell Carcinoma
KRT6C	Palmoplantar Keratoderma, Nonepidermolytic, Focal Or Diffuse
KRT7	Renal Cell Carcinoma
KRT73	Creutzfeldt-Jakob Disease
KRT75	Loose Anagen Hair Syndrome
KRT85	Alopecia
KRT86	Alopecia
KYNU	Comatose
LAT	Liver Diseases
LDLR	Angina Pectoris
LEFTY2	Situs Ambiguus
LGALS7	Squamous Cell Carcinoma
LHFPL5	Deafness, Autosomal Recessive 67
LIPT1	Acidosis, Lactic
LNPEP	Mammary Neoplasms, Experimental
LPA	Atherosclerosis
LRPAP1	Low Vision
LRTOMT	Deafness, Autosomal Recessive 63
LSM5	Polycystic Ovary Syndrome
LTB	Liver Cirrhosis, Experimental
LTC4S	Drug Allergy
LYRM4	Schizophrenia
LYRM9	Small Cell Carcinoma Of Lung
M6PR	Renal Cell Carcinoma
MAD1L1	Prostatic Neoplasms
MAFG	Intrahepatic Cholestasis
MAGEA9	Bladder Neoplasm
MAGED4	Precancerous Conditions
MAGOHB	Ovarian Cysts
MATR3	Amyotrophic Lateral Sclerosis
MAZ	Hiv Infections
MBD3	Autistic Disorder
MDM2	Tumors Of Adrenal Cortex
MEF2A	Psychotic Disorders
MGAT2	Spontaneous Abortion
MGST1	Neurodegenerative Disorders
MIA	Stomach Neoplasms
MICA	Coronary Aneurysm
MICB	Severe Dengue
MIF	Anxiety Disorders
MLYCD	Abdominal Pain
MMACHC	Anemia, Megaloblastic
MMEL1	Rheumatoid Arthritis
MMP19	Spontaneous Abortion
MMP24	Neoplasm Metastasis
MOCS1	Ectopia Lentis
MOK	Diabetes Mellitus, Non-Insulin-Dependent
MORF4L1	Adenoid Cystic Carcinoma
MPI	Hepatic Fibrosis, Congenital
MPPE1	Bipolar Disorder
MPRIP	Weight Gain
MPV17	Acidosis, Lactic
MRAP	Glucocorticoid Deficiency 2
MRC1	Dermatitis, Allergic Contact
MRPS18B	Stomach Neoplasms
MRPS23	Mammary Neoplasms
MSMB	Prostatic Neoplasms
MSRB3	Hearing Impairment
MT1A	Bladder Neoplasm
MT1G	Esophageal Neoplasms
MTHFD2	Hodgkin Disease
MTHFS	Cleft Lip
MTSS1	Stomach Neoplasms
MTUS1	Liver Carcinoma
MUC16	Proteinuria
MUC6	Stomach Neoplasms
MUC7	Asthma
MYCBP	Adenoid Cystic Carcinoma
MYH7	Cardiac Arrhythmia
MYL6B	Keloid
MYZAP	Juvenile Arthritis
NAA10	Aggressive Behavior
NAGK	Liver Cirrhosis, Experimental
NAIP	Hmn (Hereditary Motor Neuropathy) Proximal Type I
NDE1	Athetosis
NDUFA1	Acidosis, Lactic
NDUFA10	Acidosis, Lactic
NDUFA11	Mitochondrial Complex I Deficiency
NDUFA13	Leigh Disease
NDUFA2	Acidosis, Lactic
NDUFA4L2	Rheumatoid Arthritis
NDUFA9	Acidosis, Lactic
NDUFB11	Cardiomyopathy, Dilated
NDUFB8	Dermatologic Disorders
NDUFS6	Acidosis, Lactic
NDUFS7	Leigh Disease
NDUFS8	Acidosis, Lactic
NDUFV2	Acidosis, Lactic
NEB	Apnea
NEDD4L	Cleft Palate
NEIL1	Fatty Liver
NEU1	Ascites
NFKBIL1	Rheumatoid Arthritis
NHEJ1	Severe Combined Immunodeficiency With Microcephaly, Growth Retardation, And Sensitivity To Ionizing Radiation
NIPAL2	Liver Cirrhosis, Experimental
NLRP1	Ectodermal Dysplasia
NME1	Abdominal Pain
NME2	Colorectal Neoplasms
NME7	Substance-Related Disorders
NOP16	Liver Neoplasms
NOP9	Mammary Neoplasms
NOS3	Abruptio Placentae
NOTCH4	Bipolar Disorder
NPB	Polycystic Ovary Syndrome
NPM1	Leukemia, Myelocytic, Acute
NPPA	Adenocarcinoma
NPR3	Prostatic Neoplasms
NQO2	Agranulocytosis
NR1D1	Bipolar Disorder
NR2C2	Endometriosis
NRARP	Brain Neoplasms
NSA2	Biliary Cirrhosis
NT5C2	Contracture
NTRK3	Endometriosis
NUCB2	Prostatic Neoplasms
NUP62	Deglutition Disorders
NUP93	Nephrotic Syndrome, Steroid-Resistant, Autosomal Recessive
NUPR1	Lipoidosis
ODF3B	Polycystic Ovary Syndrome
OPN1SW	Color Blindness, Blue
P2RY1	Thrombosis
P2RY11	Cataplexy
P2RY8	Precursor Cell Lymphoblastic Leukemia Lymphoma
PABPN1	Blepharoptosis
PAK6	Prostatic Neoplasms
PAM16	Cardiomegaly
PCDHA3	Spontaneous Abortion
PCDHGB6	Mammary Neoplasms
PDCD6	Endogenous Depression
PDGFRA	Restrictive Cardiomyopathy
PDGFRL	Colorectal Neoplasms
PDK3	Charcot-Marie-Tooth Disease, X-Linked Dominant, 6
PDXK	Status Epilepticus
PET100	Leigh Disease
PEX10	Addison Disease
PEX19	Addison Disease
PEX6	Addison Disease
PGA5	Esophagitis
PGAM1	Adenocarcinoma
PGAM2	Myopathy
PGP	Bipolar Disorder
PHC1	Ectopic Tissue
PHKG1	Glycogen Storage Disease, Type Ixd
PHLDB1	Glioma
PI4K2B	Bipolar Disorder
PIEZO1	Reticulocytosis
PIGP	Prostatic Neoplasms
PIGY	Hyperphosphatasia With Mental Retardation Syndrome 6
PIK3C3	Bipolar Disorder
PIK3R2	Blepharoptosis
PINK1	Nerve Degeneration
PKD1	Cyst
PKMYT1	Melanoma
PLA2G12A	Liver Cirrhosis, Experimental
PLA2G4B	Schizophrenia
PLD4	Rheumatoid Arthritis
PLG	Conjunctivitis
PLLP	Schizophrenia
PLTP	Hypertriglyceridemia
PMCH	Bipolar Disorder
PMM2	Cerebellar Ataxia
PNLIP	Anemia, Megaloblastic
PNP	Autoimmune Hemolytic Anemia
POLR1D	Choanal Atresia
POP4	Ovarian Neoplasm
POU3F3	Degenerative Polyarthritis
POU5F1	Congenital Heart Defects
PPIA	Non-Small Cell Lung Carcinoma
PPP1R18	Liver Cirrhosis, Experimental
PPP2R5C	Chronic Lymphocytic Leukemia
PPTC7	Chemical And Drug Induced Liver Injury
PREPL	Acidosis, Lactic
PRL	Adenocarcinoma
PRODH	Aggressive Behavior
PROX1	Diabetes Mellitus, Non-Insulin-Dependent
PRSS1	Abdominal Pain
PRSS3	Bladder Neoplasm
PSMA2	Heart Diseases
PSMA4	Hiv Infections
PSMA6	Hiv Infections
PSMB10	Hiv Infections
PSMB8	Arthralgia
PSMB9	Liver Cirrhosis, Experimental
PSMC3IP	Gonadal Dysgenesis
PSMD6	Diabetes Mellitus, Non-Insulin-Dependent
PSORS1C1	Behcet Syndrome
PSORS1C2	Multiple Myeloma
PTPRJ	Colorectal Neoplasms
PTRH1	Liver Cirrhosis, Experimental
PVR	Poliomyelitis
PZP	Chemical And Drug Induced Liver Injury
QKI	Glioma
RAB11A	Chloracne
RAB4B	Prostatic Neoplasms
RAB5A	Myocardial Ischemia
RAD9A	Neoplasms, Second Primary
RAN	Hiv Infections
RANBP1	Hiv Infections
RAP1B	Aortic Coarctation
RAPH1	Unipolar Depression
RBM7	Non-Small Cell Lung Carcinoma
RBM8A	Anemia
RCN2	Liver Cirrhosis, Experimental
RDH5	Myopia
RECQL	Mammary Neoplasms
REL	Rheumatoid Arthritis
RELL1	Liver Cirrhosis, Experimental
RGS3	Liver Cirrhosis, Experimental
RHEB	Non-Small Cell Lung Carcinoma
RHOQ	Liver Cirrhosis, Experimental
RNASE4	Liver Cirrhosis, Experimental
RNASET2	Brain Diseases
RNF103	Juvenile Arthritis
RNF115	Mammary Neoplasms
RNF130	Prostatic Neoplasms
RNF31	Polyglucosan Body Myopathy 1 With Or Without Immunodeficiency
RNF39	Liver Cirrhosis, Experimental
RNPS1	Mood Disorders
RPL10	Autistic Disorder
RPL12	Prostatic Neoplasms
RPL13	Stomach Neoplasms
RPL14	Renal Cell Carcinoma
RPL15	Anemia, Macrocytic
RPL17	Myocardial Ischemia
RPL18	Stomach Neoplasms
RPL21	Alopecia
RPL23A	Parkinson Disease
RPL26	Anemia
RPL27A	Cerebellar Ataxia
RPL28	Weight Gain
RPL31	Mammary Neoplasms
RPL35A	Anemia, Macrocytic
RPL37A	Polycystic Ovary Syndrome
RPL6	Animal Mammary Neoplasms
RPP38	Melanoma
RPS10	Anemia
RPS14	Animal Mammary Neoplasms
RPS15	Chronic Lymphocytic Leukemia
RPS17	Anemia, Macrocytic
RPS19	Congenital Dyserythropoietic Anemia
RPS2	Hypoxia
RPS21	Stomach Neoplasms
RPS24	Anemia, Macrocytic
RPS26	Anemia, Macrocytic
RPS28	Anemia, Macrocytic
RPS29	Anemia, Macrocytic
RPS3	Melanoma
RPS7	Anemia, Macrocytic
RPSA	Neoplasm Invasiveness
RSPH9	Ciliary Motility Disorders
RTEL1	Anemia
RXRB	Stomach Neoplasms
RYR1	Blepharoptosis
S100A7A	Polycystic Ovary Syndrome
S1PR2	Diabetes Mellitus, Experimental
SAMD11	Liver Cirrhosis, Experimental
SAP30L	Polycystic Ovary Syndrome
SARM1	Respiratory Syncytial Virus Infections
SARS2	Anemia
SCO2	Acidosis, Lactic
SDCCAG8	Asthma
SDHAF2	Aphonia
SDHC	Abdominal Pain
SDHD	Abdominal Pain
SEC16B	Body Weight
SEC24C	Arachnodactyly
SEPT5	Respiratory Distress Syndrome, Adult
SERPINA3	Lipoidosis
SERPINB10	Prostatic Neoplasms
SERPINB2	Peripheral Neuropathy
SESN3	Prostatic Neoplasms
SH3BGRL3	Liver Cirrhosis, Experimental
SIGLEC5	Liver Cirrhosis, Experimental
SIK1	Cardiomyopathy, Dilated
SIVA1	Coxsackievirus Infections
SIX5	Branchio-Oto-Renal Syndrome
SKIV2L	Colitis
SLC12A5	Epilepsy
SLC18A2	Alcoholic Intoxication, Chronic
SLC19A1	Adenoma
SLC22A23	Liver Cirrhosis, Experimental
SLC24A5	Skin-Hair-Eye Pigmentation, Variation In, 4
SLC25A10	Animal Mammary Neoplasms
SLC25A26	Combined Oxidative Phosphorylation Deficiency 28
SLC25A29	Chemical And Drug Induced Liver Injury
SLC25A37	Anemia
SLC35A1	Cellulitis
SLC39A4	Acrodermatitis
SLC3A1	Acidosis, Lactic
SLC46A1	Alcoholic Intoxication, Chronic
SLC51B	Cholestasis
SLC5A2	Glycosuria
SLC5A3	Bipolar Disorder
SLC9A3	Diabetes Mellitus, Experimental
SMAD2	Hepatitis, Chronic
SMARCE1	Cryptorchidism
SMN1	Atrial Septal Defects
SMS	Rheumatoid Arthritis
SMYD3	Amphetamine-Related Disorders
SNRPE	Alopecia
SNRPN	Autistic Disorder
SOCS1	Liver Cirrhosis, Experimental
SOD2	Adenocarcinoma
SORBS2	Weight Gain
SOX10	Abdominal Pain
SOX18	Alopecia
SP110	Immunologic Deficiency Syndromes
SP8	Bipolar Disorder
SPATA21	Liver Neoplasms
SPECC1L	Anus, Imperforate
SPIB	Primary Biliary Cirrhosis
SPRR1A	Squamous Cell Carcinoma
SPRR2B	Asthma
SPTAN1	Epilepsy
SRCAP	Celiac Disease
SRMS	Liver Neoplasms
SRR	Liver Cirrhosis, Experimental
SRSF10	Endometrial Neoplasms
SSBP1	Dermatologic Disorders
SSR2	Prostatic Neoplasms
SSR4	Enophthalmos
STIM2	Weight Gain
STK19	Basal Cell Carcinoma
STOM	Anemia, Hemolytic
STRADA	Medulloblastoma
STUB1	Dysarthria
STXBP2	Hepatosplenomegaly
SULT1A1	Chromosome Aberrations
SYCP3	Abortion, Habitual
SYNE1	Bipolar Disorder
TAC3	Anxiety
TAP1	Bronchiectasis
TAP2	Bipolar Disorder
TAPBP	Bronchiectasis
TARDBP	Amyotrophic Lateral Sclerosis
TATDN1	Liver Carcinoma
TAX1BP3	Liver Cirrhosis, Experimental
TBCA	Hypertrophic Cardiomyopathy
TCEA2	Leukemia, Myelocytic, Acute
TCF19	Colonic Neoplasms
TECR	Mental Retardation
TFF1	Mammary Neoplasms, Experimental
TGFB1	Spontaneous Abortion
THAP3	Polycystic Ovary Syndrome
TIMP3	Spontaneous Abortion
TMBIM4	Ovarian Cysts
TMED7	Cholestasis
TMEM138	Apnea
TMOD1	Ovarian Cysts
TMPO	Rheumatoid Arthritis
TNF	Adenocarcinoma
TNFAIP1	Diabetic Nephropathy
TNFRSF13C	Common Variable Immunodeficiency
TNFSF13	Spontaneous Abortion
TNPO3	Primary Biliary Cirrhosis
TNXB	Cardiac Arrhythmia
TOP3B	Schizophrenia
TPM1	Cardiomyopathy, Dilated
TPM3	Adenocarcinoma
TPPP	Depression In Children
TPRN	Deafness, Autosomal Recessive 79
TPT1	Prostatic Neoplasms
TRAPPC9	Mental Retardation, Autosomal Recessive 13
TREH	Diarrhea
TREX1	Apraxias
TRIM27	Papillary Thyroid Carcinoma
TRIM59	Liver Cirrhosis, Experimental
TRIM69	Depressed Mood
TRIOBP	Infantile Onset
TRPV1	Atherosclerosis
TSFM	Acidosis, Lactic
TSPAN18	Schizophrenia
TUB	Astigmatism
TUBA1A	Cerebellar Ataxia
TUBA1B	Osteoporosis
TUBA1C	Stomach Neoplasms
TUBA4A	Amyotrophic Lateral Sclerosis 22 With Or Without Frontotemporal Dementia
TUBA8	Bipolar Disorder
TUBB	Michelin Tire Baby Syndrome
TUBB2A	Epilepsy
TUBB2B	Animal Mammary Neoplasms
TUBB3	Amblyopia
TUBB6	Liver Cirrhosis, Experimental
TUBGCP4	Epilepsy
TWIST2	Barber Say Syndrome
TXNDC17	Squamous Cell Carcinoma Of Esophagus
TXNDC5	Rheumatoid Arthritis
TYMS	Anemia
U2AF1	Hiv Infections
UBD	Hepatitis, Animal
UCHL3	Neoplasm Metastasis
UFSP2	Hip Dislocation, Congenital
UGCG	Liver Cirrhosis, Experimental
UGT1A1	Biliary Tract Diseases
UGT1A4	Crigler Najjar Syndrome, Type 1
UGT1A6	Contact Dermatitis
UGT1A9	Acute Kidney Injury
UGT2B17	Adenocarcinoma
UNC5CL	Liver Cirrhosis, Experimental
UQCR11	Precancerous Conditions
UQCRB	Hypoglycemia
UQCRFS1	Myocardial Ischemia
UTS2	Hypertensive Disease
VAMP1	Blepharoptosis
VAMP2	Bipolar Disorder
VAMP7	Azoospermia
VAPA	Bipolar Disorder
VARS2	Combined Oxidative Phosphorylation Deficiency 20
VDAC2	Squamous Cell Carcinoma
VKORC1	Aortic Rupture
VPREB1	Precursor Cell Lymphoblastic Leukemia Lymphoma
VPS52	Prostatic Neoplasms
VRK2	Schizophrenia
WDR12	Cardiomyopathy, Dilated
WDR46	Stomach Neoplasms
WDR73	Galloway Mowat Syndrome
WFDC1	Melanoma
XAF1	Colonic Neoplasms
XBP1	Bipolar Disorder
YJEFN3	Bladder Neoplasm
ZBED1	Prostatic Neoplasms
ZBTB20	Anemia
ZFP57	Diabetes Mellitus
ZNF177	Stomach Neoplasms
ZNF23	Liver Carcinoma
ZNF559	Stomach Neoplasms
ZNF593	Stomach Neoplasms
ZNF668	Ependymoma
ZNRD1	Neoplasms, Experimental
ZNRF3	Pancreatic Neoplasm
