## Supplementary material for "Uncertainty in RNA-seq gene expression data"

### Sheet: Table_S1
TCGA Sources	Source	No. of genes	No. of samples	Reference	Url	Ref Genome	Unit	Annotation Source	Alignment Software	Gene quantification Software	Link to code
GDC	GDC website	19560	11037	Grossman, Robert L., Heath, Allison Pet al. (2016) Toward a Shared Vision for Cancer Genomic Data. New England Journal of Medicine	https://bioconductor.org/packages/release/bioc/html/TCGAbiolinks.html	hg38	RPKM	Gencode (v 22)	STAR 2.4.2A	Samtools v1.1; HTSeq-0.6.1p1	https://docs.gdc.cancer.gov/Data/Bioinformatics_Pipelines/Expression_mRNA_Pipeline/
Xena/Toil	UCSC	19797	10535	Vivian J, Rao AA, Nothaft FA, et al. (2017) Toil enables reproducible, open source, big biomedical data analyses. Nature biotechnology.	https://xenabrowser.net/datapages/?cohort=TCGA%20TARGET%20GTEx	hg38	TPM, FPKM	Gencode (v 23)	STAR 2.4.2A	rsem v1.2.25	https://github.com/BD2KGenomics/toil-rnaseq
Recount2	John Hopkins	19950	11229	Collado-Torres L, Nellore A, et al (2017) Reproducible RNA-seq analysis using recount2. Nature biotechnology.	https://jhubiostatistics.shinyapps.io/recount/	hg38	RPKM	Gencode (v 25)	Rail-RNA ( v0.2.23 for GTEx and v0.2.4b for TCGA)	soft-clipping and partial reads per bp	http://leekgroup.github.io/recount-analyses/, https://www.nature.com/articles/nbt.3838
MSKCC Norm	cBio	20242	6142	Q. Wang, J Armenia, C. Zhang, A.V. Penson, E. Reznik, L. Zhang, T. Minet, A. Ochoa, B.E. Gross, C. A. Iacobuzio-Donahue, D. Betel, B.S. Taylor, J. Gao, N. Schultz. Unifying cancer and normal RNA sequencing data from different sources.ÊScientific DataÊ5:180061, 2018.	https://github.com/mskcc/RNAseqDB/tree/master/data/unnormalized	hg19	FPKM	Gencode (v 19)	STAR 2.4.2A	rsem v1.2.20 + quantile normalization	https://github.com/mskcc/RNAseqDB/
MSKCC Batch	cBio	18154	6142	Q. Wang, J Armenia, C. Zhang, A.V. Penson, E. Reznik, L. Zhang, T. Minet, A. Ochoa, B.E. Gross, C. A. Iacobuzio-Donahue, D. Betel, B.S. Taylor, J. Gao, N. Schultz. Unifying cancer and normal RNA sequencing data from different sources.ÊScientific DataÊ5:180061, 2018.	https://github.com/mskcc/RNAseqDB/tree/master/data/normalized	hg19	FPKM	Gencode (v 19)	STAR 2.4.2A	rsem v1.2.20 + quantile normalization + ComBat	https://github.com/mskcc/RNAseqDB/
Piccolo	Bringham Young Univ.	20871	7706	Rahman M, et al. (2015) Alternative preprocessing of RNA-Sequencing data in TCGA leads to improved analysis results. Bioinformatics.	https://www.ncbi.nlm.nih.gov/geo/query/acc.cgi?acc=GSE62944	hg19	FPKM	Illumina's GTF	Rsubread 1.14.2	featureCounts from Rsubread 1.14.2	https://github.com/srp33/TCGA_RNASeq_Clinical
GTEx Sources	Source	No. of genes	No. of samples	Reference	Url	Ref Genome	Unit	Annotation Source	Alignment Software	Gene quantification Software	Link to code
GTEx	GTEX-v6	19644	8555	The GTEx Consortium. The Genotype-Tissue Expression (GTEx) project. (2013) Nature genetics.	https://gtexportal.org/home/	hg19	RPKM	Gencode (v 19)	Tophat v1.4.1	RNA-SeQC (1.1.8)	https://storage.googleapis.com/gtex-public-data/Portal_Analysis_Methods_v6_08182016.pdf
Xena/Toil	UCSC	19797	7791	Vivian J, Rao AA, Nothaft FA, et al. (2017) Toil enables reproducible, open source, big biomedical data analyses. Nature biotechnology.	https://xenabrowser.net/datapages/?cohort=TCGA%20TARGET%20GTEx	hg38	TPM, FPKM	Gencode (v 23)	STAR 2.4.2A	rsem v1.2.25	https://xenabrowser.net/datapages/?cohort=TCGA%20TARGET%20GTEx
Recount2	John Hopkins	19950	9662	Collado-Torres L, Nellore A, et al (2017) Reproducible RNA-seq analysis using recount2. Nature biotechnology.	https://jhubiostatistics.shinyapps.io/recount/	hg38	RPKM	Gencode (v 25)	Rail-RNA ( v0.2.23 for GTEx and v0.2.4b for TCGA)	soft-clipping and partial reads per bp	https://jhubiostatistics.shinyapps.io/recount/
MSKCC Norm	cBio	20242	2445	Q. Wang, J Armenia, C. Zhang, A.V. Penson, E. Reznik, L. Zhang, T. Minet, A. Ochoa, B.E. Gross, C. A. Iacobuzio-Donahue, D. Betel, B.S. Taylor, J. Gao, N. Schultz. Unifying cancer and normal RNA sequencing data from different sources.ÊScientific DataÊ5:180061, 2018.	https://github.com/mskcc/RNAseqDB/tree/master/data/unnormalized	hg19	FPKM	Gencode (v 19)	STAR 2.4.2A	rsem v1.2.20 + quantile normalization	https://github.com/mskcc/RNAseqDB/tree/master/data/unnormalized
MSKCC Batch	cBio	18154	2322	Q. Wang, J Armenia, C. Zhang, A.V. Penson, E. Reznik, L. Zhang, T. Minet, A. Ochoa, B.E. Gross, C. A. Iacobuzio-Donahue, D. Betel, B.S. Taylor, J. Gao, N. Schultz. Unifying cancer and normal RNA sequencing data from different sources.ÊScientific DataÊ5:180061, 2018.	https://github.com/mskcc/RNAseqDB/tree/master/data/normalized	hg19	FPKM	Gencode (v 19)	STAR 2.4.2A	rsem v1.2.20 + quantile normalization + ComBat	https://github.com/mskcc/RNAseqDB/tree/master/data/normalized
